# Altered gut microbiota and immunity defines *Plasmodium vivax* survival in *Anopheles stephensi*

**DOI:** 10.1101/774075

**Authors:** Punita Sharma, Jyoti Rani, Charu Chauhan, Seena Kumari, Sanjay Tevatiya, Tanwee Das De, Kailash C Pandey, Rajnikant Dixit

## Abstract

Blood feeding-enriched gut-microbiota boosts mosquitoes’ anti-*Plasmodium* immunity. Here, we ask how *Plasmodium vivax* alters microbiota, anti-*Plasmodial* immunity and impact tripartite *Plasmodium*-mosquito-microbiota interactions in the gut lumen. Using a metagenomics analysis, we predominantly detect *Elizabethkingia meningitis* and *Pseudomonas sps.* in naïve mosquitoes. Naïve blood fed gut shows a heightened presence of *Elizabethkingia*, *Pseudomonas* and *Serratia*. A parallel RNAseq analysis of blood-fed midguts identify *Elizabethkingia*-transcripts, which may have role in iron metabolism. Post, a *Plasmodium vivax* infected blood-meal, however, we do not detect bacterial until circa 36 hours. Intriguingly, transcriptional expression of a selected array of antimicrobial arsenal cecropins 1-2, defensin-1 and gambicin remains low during the first 36 hours–a time frame when ookinietes/early oocysts invade gut. We conclude during the preinvasive phase, *Plasmodium vivax* outcompetes midgut-microbiota. Suppression of important immune factors, likely due to altered microbiota, may enhance *Plasmodium vivax* survival. Additional finding of a novel *Wolbachia* association warrants further research to design ‘paratransgenesis’ tools for malaria control.

**Author Summary:** Successful malaria transmission relies on the competitive interactions of *Plasmodium* and mosquito’s tissue specific immune potential. Within 24hrs of blood meal gut-microbiota grows exponentially and lead to robust enhancement of mosquito immune response, which is detrimental to parasite survival and development. But the mechanism how *Plasmodium* manages to evade this pre-invasive immune barrier is not well known. We investigated the influence of tripartite gut-microbiome-parasite interaction on human malaria parasite *Plasmodium vivax* in its natural/native vector *Anopheles stephensi*. Surprisingly we found that infectious blood meal lead to dramatic suppression in gut-bacteria population, a plausible strategy of *P. vivax* ookinetes to avoid immune responses. Our study suggests that for its own survival *Plasmodium vivax* causes early suppression of bacterial population, possibly by scavenging Fe from the blood meal which is indispensable for bacterial growth. Disruption and manipulation of this gut-microbe-interaction may help to design new ‘paratransgenesis’ molecular tool for malaria control.
