## Supplementary material for "Altered gut microbiota and immunity defines *Plasmodium vivax* survival in *Anopheles stephensi*": Comparative_Metagenomic

### Sheet: Combined Taxa_table
#Series:	DNAASBFmerged.fasta	ASMGmerged.fasta
Flavobacteriales	68443	42132
Enterobacterales	5256	15957
Rhodospirillales	4308	9451
Pseudomonadales	8096	6470
Rickettsiales	5744	5098
Micromonosporales	58	2426
Burkholderiales	310	390
Xanthomonadales	116	344
Micrococcales	195	212
Rhizobiales	20	205
Sphingomonadales	36	202
Actinomycetales	5	42
Nevskiales	0	34
Pleurocapsales	0	23
Myxococcales	2	20
Chitinophagales	15	18
Corynebacteriales	0	16
Campylobacterales	0	11
Bacteroidales	0	8
Cytophagales	0	8
Legionellales	0	8
Clostridiales	20	6
Sphingobacteriales	44	0
Bacillales	44	0
Lactobacillales	44	0
Rhodocyclales	41	0
Rhodobacterales	31	0
Streptosporangiales	20	0
Gaiellales	17	0
Acidimicrobiales	14	0
Erysipelotrichales	11	0

### Sheet: Common_Taxa
#Series:	DNAASBFmerged.fasta	ASMGmerged.fasta
Flavobacteriales	68443	42132
Pseudomonadales	8096	6470
Rickettsiales	5744	5098
Enterobacterales	5256	15957
Rhodospirillales	4308	9451
Burkholderiales	310	390
Micrococcales	195	212
Xanthomonadales	116	344
Micromonosporales	58	2426
Sphingomonadales	36	202
Rhizobiales	20	205
Clostridiales	20	6
Chitinophagales	15	18
Actinomycetales	5	42
Myxococcales	2	20

### Sheet: Uncommon_Taxa
#Series:	DNAASBFmerged.fasta	ASMGmerged.fasta
Sphingobacteriales	44	0
Bacillales	44	0
Lactobacillales	44	0
Rhodocyclales	41	0
Rhodobacterales	31	0
Streptosporangiales	20	0
Gaiellales	17	0
Acidimicrobiales	14	0
Erysipelotrichales	11	0
Nevskiales	0	34
Pleurocapsales	0	23
Corynebacteriales	0	16
Campylobacterales	0	11
Bacteroidales	0	8
Cytophagales	0	8
Legionellales	0	8
